# Proteomic evidence for amyloidogenic cross-seeding in fibrinaloid microclots

**DOI:** 10.1101/2024.07.16.603837

**Authors:** Douglas B Kell, Etheresia Pretorius

**Affiliations:** Department of Biochemistry, Cell and Systems Biology, Institute of Systems, Molecular and Integrative Biology, Faculty of Health and Life Sciences, University of Liverpool, Crown St, Liverpool L69 7ZB; The Novo Nordisk Foundation Centre for Biosustainability, Building 220, Søltofts Plads 200, Technical University of Denmark, 2800 Kongens Lyngby, Denmark; Department of Physiological Sciences, Faculty of Science, Stellenbosch University, Stellenbosch Private Bag X1 Matieland, 7602, South Africa

**Keywords:** clotting, amyloid, fibrinaloid, proteomics, cross-seeding, fibrils

## Abstract

In classical amyloidoses, amyloid fibres form through the nucleation and accretion of protein monomers, with protofibrils and fibrils exhibiting a cross-β motif of parallel or antiparallel β-sheets oriented perpendicular to the fibre direction. These protofibrils and fibrils can intertwine to form mature amyloid fibres. Similar phenomena occur in blood from individuals with circulating inflammatory molecules (also those originating from viruses and bacteria). In the presence of inflammagens, pathological clotting can occur, that results in an anomalous amyloid form termed fibrinaloid microclots. Previous proteomic analyses of these microclots have shown the presence of non-fibrin(ogen) proteins, suggesting a more complex mechanism than simple entrapment. We provide evidence against a simple entrapment model, noting that clot pores are too large and centrifugation would have removed weakly bound proteins. Instead, we explore whether co-aggregation into amyloid fibres may involve axial (multiple proteins within the same fibril), lateral (single-protein fibrils contributing to a fibre), or both types of integration. Our analysis of proteomic data from fibrinaloid microclots in different diseases shows no significant overlap with the normal plasma proteome and no correlation between plasma protein abundance and presence in microclots. Notably, abundant plasma proteins like α-2-macroglobulin, fibronectin, and transthyretin are absent from microclots, while less abundant proteins such as adiponectin, periostin, and von Willebrand Factor are well represented. Using bioinformatic tools including AmyloGram and AnuPP, we found that proteins entrapped in fibrinaloid microclots exhibit high amyloidogenic tendencies, suggesting their integration as cross-β elements into amyloid structures. This integration likely contributes to the microclots’ resistance to proteolysis. Our findings underscore the role of cross-seeding in fibrinaloid microclot formation and highlight the need for further investigation into their structural properties and implications in thrombotic and amyloid diseases. These insights provide a foundation for developing novel diagnostic and therapeutic strategies targeting amyloidogenic cross-seeding in blood clotting disorders.
