## Supplemental Table 1 for "Proteomic evidence for amyloidogenic cross-seeding in fibrinaloid microclots"

### Sheet: Sheet1
Input name	Common name	Short name	Length (aa residues)	Amyloid probability	Is amyloid?	In Schofield	Schofield prevalence (% top 20)	In Kruger	Kruger fold change	Kruger P-value	Scho/Kruger/Both/Neither	Conc/uM	Conc mg/L	Source of conc data	Av Heck mg/L	SD Heck mg/L	Zabczyk mg/g	PDB
sp|P02763|A1AG1_HUMAN	alpha-1-acid glycoprotein-1	A1AG1	201	0.8398	yes	N		Y	5.2	5e-28	K
sp|P19652|A1AG2_HUMAN	Alpha-1-acid glycoprotein 2	A1AG2	201	0.8398	yes	N		Y	2.8	2.5e-25	K	7	275	Hortin
sp|P08697|A2AP_HUMAN	alpha-2 antiplasmin	A2AP	491	0.8627	yes	N		Y	1.3	0.0098	K	1	60	Hortin			22
sp|P01023|A2MG_HUMAN	Alpha-2-macroglobulin	A2M	1474	0.85		N		N			N				987.013	256.389	27
sp|Q15848|ADIPO_HUMAN	adiponectin	ADIPO	244	0.833	yes	N		Y	4.9	5.1e-05	K	0.3	10	Hortin	1.32202	0.408333
sp|P02768|ALBU_HUMAN	Albumin	ALB	609	0.8898	yes	Y	3.69444				S	650	43500	Hortin	19445.2	2055.22	16
tr|F8W696|F8W696_HUMAN	Apolipoprotein A-1	APOA1	245	0.7645	yes	Y	4.22				S	50	1425	Hortin	2305.33	309.986	2.6
sp|P02652|APOA2_HUMAN	Apolipoprotein A-II	APOA2	100	0.8565	yes	Y	1.36111	Y	1.7	1.4e-14	B	45	385	Hortin	550.602	60.7302
sp|P06727|APOA4_HUMAN	Apolipoprotein A-IV	APOA4	396	0.7249		N	0	N			N				433.307	195.095	2.4
tr|Q7Z7Q0|Q7Z7Q0_HUMAN	Apolipoprotein B	APOB	825	0.8887	yes	Y	2.38889				S		800	Mayo	184.713	18.9531	3.6
sp|P02655|APOC2_HUMAN	apolipoprotein C-II	APOC2	101	0.7021	yes	N		Y	1.7	3.1e-06	K	4.5	40	Hortin	226.042	12.4404
sp|P02649|APOE_HUMAN	Apolipoprotein E	APOE	317	0.8349		N	0	N			N				164.51	19.39	0.76
p|P01008|ANT3_HUMAN	Antithrombin-III	ATHRIII	464	0.8661		N	0	N			N						0.79
sp|P02749|APOH_HUMAN	Beta-2-glycoprotein 1	BGP1	345	0.7307		N	0	N			N						0.039
sp|P01024|CO3_HUMAN	Complement C3	C3	1663	0.7307		N	0	N			N				778.383	53.25	12
sp|P0C0L5|CO4B_HUMAN	Complement C-4B	C4B	1744	0.8876		N	0	N			N				202.72	11.67	4.1
sp|P01031|CO5_HUMAN	complement C5	C5	1676	0.8898	yes	Y	0.888889				S	0.5	57.5	Hortin	65.4996	7.30056	0.22
sp|P02748|CO9_HUMAN	Complement C9	C9	559	0.8021		N		N			N		60	Morgan	74.2689	9.39301	0.068
sp|P00450|CERU_HUMAN	Ceruloplasmin	CERU	1065	0.8902		N		N			N	3.25	400	Hortin	184.385	12.0216
sp|P08603|CFAH_HUMAN	Complement Factor H	CFAH	1261	0.85		N		N			N		263	Kopp	104.12	9.56216	0.14
sp|Q8IUL8|CILP2_HUMAN	cartilage intermediate layer protein 2;	CILP2	1156	0.8898	yes	Y	3.38889				S
sp|P12259|FA5_HUMAN	Coagulation Factor V	COAGV	2224	0.888		N	0	N			N						0.05
sp|P28307|CSGA_ECOLI	Curli protein E coli	CSGA	151	0.8216	yes	N					N
sp|Q16610|ECM1_HUMAN	Extracellular matrix protein 1	ECM1	540	0.8349		N	0	N			N				7.19	0.93	7.2
sp|P02671|FIBA_HUMAN	fibrinogen alpha chain	FIBA	866	0.8276	yes	Y	13.69				S	18.5	1250	Hortin	2355.35	479.608	280
sp|P02675|FIBB_HUMAN	Fibrinogen beta chain	FIBB	491	0.8627	yes	Y	14.81				S	18.5	970	Hortin	1480.09	282.595	210
sp|P02679|FIBG	Fibrinogen gamma chain	FIBG	453	0.9222	yes	Y	9.31				S	16.5	915	Hortin	789.829	140.39	150
sp|P02751|FINC_HUMAN	Fibronectin	FNECT	2477	0.9176		N	0	N			N				199.16	78.45	130
sp|Q5CZC0|FSIP2_HUMAN	Fibrous sheath-interacting protein 2	FSIP2	6907	0.9176	yes	Y	1				S
sp|P00488|F13A_HUMAN	Factor XIII A chain	FXIII	732	0.8898		N	0	N			N						12
sp|P06396|GELS	Gelsolin	GSN	782	0.8627		N		N			N	3.75	300	Hortin	56.6623	9.22379
sp|P09211|GSTP1_HUMAN	glutathione S-transferase P	GSTP1	210	0.8661	yes	Y	0.888889				S		0.002	Online
sp|P00738|HPT_HUMAN	Haptoglobin	HP	406	0.78		N		N			N				4042.44	219.913
sp|P00738|HPT_HUMAN	Haptoglobulin beta chain	HPB	406	0.78		N		N			N	23	850	Hortin
sp|P02790|HEMO_HUMAN	Hemopexin	HPX	462	0.83		N		N			N	14.5	825	Hortin	1319.43	101.114
sp|P04196|HRG_HUMAN	histidine-rich glycoprotein	HRG	525	0.8063	yes	Y	0.916667				S	2	100	Hortin	78.7689	8.10494	6.1
sp|P01876|IGHA1_HUMAN	immunoglobulin heavy constant alpha 1;	IGHA1	398	0.7791	yes	Y	0.916667				S		1000	Online	1923.84	174.265
sp|P01859|IGHG2_HUMAN	Ig gamma 2 heavy chain	IGHG2	395	0.833	yes	N		N			N	55	2840	Hortin	5294.32	824.857
sp|P0DOY2|IGLC2_HUMAN	Ig lambda light chain	IGLC2	106	0.6491	yes	N		N			N	60	1500	Hortin
sp|Q12906|ILF3_HUMAN	interleukin enhancer-binding factor 3	ILF3	894	0.8206	yes	Y	3.5				S
sp|P19827|ITIH1_HUMAN	Inter-alpha-trypsin inhibitor heavy chain H1	ITIH1	911	0.9113	yes	N		Y	2.1	1.4e-17	K		109	kalaidopolou Nteak	108.557	13.2238
sp|P19823|ITIH2_HUMAN	Inter-alpha-trypsin inhibitor heavy chain H2	ITIH2	946	0.888	yes	N		Y	1.5	8.7e-09	K		173	kalaidopolou Nteak	172.649	18.9993
sp|P02533|K1C14_HUMAN	Keratin type 1 cytoskeletal 14	KERC14	472	0.8451		N	0	N			N						1.5
sp|P35527|K1C9_HUMAN	Keratin type 1 cytoskeletal 9	KERC9	623	0.9176		N	0	N			N						6.5
sp|O95239|KIF4A_HUMAN	KIF4A	KIF4A	1232	0.8873	yes	Y	4.22222				S
sp|P03952|KLKB1_HUMAN	kallikrein	KLKB1	638	0.7688	yes	N		Y	4.4	4.2e-07	K	0.58	41	Visser	22.2	3.04
sp|P01042|KNG1_HUMAN	kininogen	KNG1	644	0.8559	yes	N		N			N	3	180	Hortin	320.387	22.3477	0.34
sp|Q08380|LG3BP_HUMAN	Galectin-3-binding protein	LG3BP	585	0.8661	yes	N		Y	2.3	3.9e-07	K		3	Nielsen	17.33	4.4
sp|Q8TDL5|BPIB1_HUMAN	Long palate, lung and nasal epithelium carcinoma-associated protein 1	LPLC1	484	0.9176	yes	N		Y	4.7	0.0009	K
sp|P26038|MOES_HUMAN	moesin	MSN	577	0.7476	yes	Y	0.888889				S
sp|P02775|CXCL7_HUMAN	Platelet basic protein	PFA4	128	0.8898	yes	N		Y	3.5	3.5e-05	K		0.00165	Li
sp|P00747|PLMN_HUMAN	Plasmin(ogen)	PLSMN	810	0.8755		N	0	N			N						2
sp|Q15063|POSTN_HUMAN	Periostin	POSTN	836	0.9148	yes	Y	1.16667				S	0.004	0.372	Wang
tr|Q53YK7|Q53YK7_HUMAN	Human prion protein	PRPC	253	0.9157	yes	N					N
sp|P09455|RET1_HUMAN	Retinol-binding protein	RET1	135	0.71		N		N			N		35	Kanai
sp|P0DJI8|SAA1_HUMAN	serum amyloid A	SAA	122	0.7932	yes	Y	2.64				S	0.45	4.5	Hortin	5.30605	1.71028
sp|P01009|A1AT_HUMAN	SERPINA1	SERPINA1	418	0.802	yes	Y	1.06				S	29	1450	Hortin	2768.43	125.626
sp|P0DTC2|SPIKE_SARS2	SARS-CoV-2 spike	SPIKE	1273	0.8627	yes	N					N
sp|Q15582|BGH3_HUMAN	transforming growth factor-beta–induced protein ig-h3.	TGFBI	683	0.9176	yes	Y	3.47222				S		0.136	Khan	3.58	0.72
sp|P05543|THBG_HUMAN	Thyroxine binding globulin	THBG	415	0.8349		N		N			N		15	Refetoff
sp|P00734|THRB_HUMAN	(Pro)thrombin	THRB	622	0.72		N		N			N	1.79	128	Smiles			1.6
sp|P02787|TRFE_HUMAN	transferrin	TRFE	698	0.7791	yes	N					N	35	2800	Hortin	1660.7	231.8
sp|P02788|TRFL_HUMAN	lactotransferrin	TRFL	710	0.7767	yes	N		Y	2.3	0.006	K
sp|P07996|TSP1_HUMAN	thrombospondin-1	TSP1	1170	0.8627	yes	N		Y	2.4	5.1e-05	K		9.2	Buda	5.93323	2.08545	0.088
sp|P02766|TTHY_HUMAN	Transthyretin subunit	TTR	147	0.74		N		N			N	22.5	300	Hortin	584.321	76.235
sp|P18206|VINC_HUMAN	Vinculin	VINC	1134	0.8627		N	0	N			N						0.057
sp|P04004|VTNC_HUMAN	Vitronectin	VNECT	478	0.8475		N	0	N			N				394.1	33.33	0.78
sp|P04275|VWF_HUMAN	von Willebrand Factor	VWF	2813	0.9176	yes	N		Y	2.6	9.4e-11	K	0.06	15	Hortin	5.10133	0.865212	0.99
